# Estrogen-dependent development and transcriptome regulation of the lateral septal kisspeptin system

**DOI:** 10.1101/2023.09.20.557932

**Authors:** Soma Szentkirályi-Tóth, Balázs Göcz, Szabolcs Takács, Miklós Sárvári, Imre Farkas, Katalin Skrapits, Éva Rumpler, Szilárd Póliska, Gábor Wittmann, Csaba Fekete, Erik Hrabovszky

## Abstract

While hypothalamic kisspeptin (KP) neurons play well-established roles in puberty and reproduction, kisspeptin neurons in the lateral septum (KP_LS_ neurons) and other extrahypothalamic sites have received less attention. We found that the onset of LS kisspeptin expression was linked to pubertal development and estrogen receptor signaling. Cell numbers were higher in females *vs.* males, continued to increase in adulthood and exogenous estrogen administered to adult mice was able to switch on the *Kiss1* gene promoter in new sets of septal neurons. Using RNA-Seq studies of laser-microdissected neurons from ovariectomized mice treated with 17β-estradiol (E2) *vs*. vehicle, we found that KP_LS_ neurons largely differ from hypothalamic KP neurons in their transcriptome profile which included 571 estrogen-dependent transcripts from which 80% were upregulated by a 4-day E2-treatment of ovariectomized mice. Notably, *Kiss1* expression in the LS was considerably lower than in hypothalamic KP neurons, being undetectable in ovariectomized mice and inducible by E2 supplementation. Finally, immunohistochemical detection of septal kisspeptin neurons and their fibers in the human brain suggested that the functions of this neuronal system are evolutionarily conserved. Ontogeny, sexual dimorphism and robust estrogenic regulation raise the intriguing possibility that the KP_LS_ system is a new central player in the estrogen-dependent control of reproductive and/or non-reproductive functions in mice, with a possible human relevance supported by the immunohistochemical observations on *post mortem* tissues.
