## Supplementary material for "Estrogen-dependent development and transcriptome regulation of the lateral septal kisspeptin system": Table S4

### Sheet: Student's t-tests
One sample t-test of the percentage change in firing rate (comparing to 100 % considered as unchanged)
		Ctrl firing rate (Hz)	Change of firing rate after muscarine (% of ctrl)	N/n	t	df	p
	OVX	3.1 ± 0.55	54.9 ± 7.33	5/15	6.16	14	0.0001*
	E2	2.9 ± 0.58	26.7 ± 6.58	4/12	11.13	11	0.0001*
	Methoctramine	2.9 ± 0.57	119.5 ± 12.55	3/10	1.554	9	0.1546
One sample t-test of the change in resting potential (ΔVrest)
		ΔVrest after muscarine (mV)	N/n	t	df	p
	OVX	-8.0 ± 0.98	5/15	8.138	14	0.0001*
	E2	-12.2 ± 1.14	4/12	10.73	11	0.0001*
	Methoctramine	-1.9 ± 2.00	3/10	2.141	9	0.061
One sample t-test of the duration of change in resting potential
		Duration (s)	N/n	t	df	p
	OVX	157 ± 28.4	5/15	5.536	14	0.0001*
	E2	291 ± 30.3	4/12	9.577	11	0.0001*
	Methoctramine	17 ± 8.5	3/10	2.045	9	0.0712
Paired t-test of the change in firing rate (in Hz)
		Ctrl firing rate (Hz)	Firing rate after muscarine (Hz)	N/n	t	df	p
	OVX	3.1 ± 0.55	1.8 ± 0.39	5/15	3.45	14	0.0039*
	E2	2.9 ± 0.58	0.6 ± 0.13	4/12	4.642	11	0.0007*
	Methoctramine	2.9 ± 0.57	2.9 ± 0.40	3/10	0.1362	9	0.8947
n=number of recorded neurons; N=number of animals
t=”t” values
df=degree of freedom
p=”p” probability values
*=significant change

### Sheet: One-way ANOVA
ANOVA of the percentage change in firing rate
	F	df	p		p (Dunnett's test)
	26.56	36	0.0001*	E2 vs OVX	0.0408*
				E2 vs Methoctramine	0.0001*
ANOVA of the change in resting potential (ΔVrest in mV)
	F	df	p		p (Dunnett's test)
	22.26	36	0.0001*	E2 vs OVX	0.0094*
				E2 vs Methoctramine	0.0001*
ANOVA of the duration of change in resting potential (in sec)
	F	df	p		p (Dunnett's test)
	23.28	36	0.0001*	E2 vs OVX	0.0016*
				E2 vs Methoctramine	0.0001*
F=”F” values
df=degree of freedom
p=”p” probability values of % data
*=significant change
